# Freshwater *Chlorobia* exhibit metabolic specialization among cosmopolitan and endemic populations

**DOI:** 10.1101/2020.09.10.291559

**Authors:** Sarahi L. Garcia, Maliheh Mehrshad, Moritz Buck, Jackson M. Tsuji, Josh D. Neufeld, Katherine D. McMahon, Stefan Bertilsson, Chris Greening, Sari Peura

## Abstract

Photosynthetic bacteria from the class *Chlorobia* (formerly phylum *Chlorobi*) sustain carbon fixation in anoxic water columns. They harvest light at extremely low intensities and use various inorganic electron donors to fix carbon dioxide into biomass. Until now, most information on their functional ecology and local adaptations came from isolates and merely 26 sequenced genomes that are poor representatives of natural populations. To address these limitations, we analyzed global metagenomes to profile planktonic *Chlorobia* cells from the oxyclines of 42 freshwater bodies, spanning subarctic to tropical regions and encompassing all four seasons. We assembled and compiled over 500 genomes, including metagenome-assembled genomes (MAGs), single-cell genomes (SAGs), and reference genomes from cultures, clustering them into 71 metagenomic operational taxonomic units (mOTUs) or “species”. Of the 71 mOTUs, 57 were classified as genus *Chlorobium* and these mOTUs varied in relative abundance up to ~60% of the microbial communities in the sampled anoxic waters. Several *Chlorobium*-associated mOTUs were globally distributed whereas others were endemic to individual lakes. Although most clades encoded the ability to oxidize hydrogen, many were lacking genes for the oxidation of specific sulfur and iron substrates. Surprisingly, one globally distributed Scandinavian *Chlorobium* clade encoded the ability to oxidize hydrogen, sulfur, and iron, suggesting that metabolic versatility facilitated such widespread colonization. Overall, these findings provide new insights into the biogeography of the *Chlorobia* and the metabolic traits that facilitate niche specialization within lake ecosystems.

**Importance:** The reconstruction of genomes from metagenomes has enabled unprecedented insights into the ecology and evolution of environmental microbiomes. We applied this powerful approach to 274 metagenomes collected from diverse freshwater habitats that spanned oxic and anoxic zones, sampling seasons, and latitudes. We demonstrate widespread and abundant distributions of planktonic *Chlorobia*-associated bacteria in hypolimnetic waters of stratified freshwater ecosystems and pinpoint nutrients that likely fuel their electron chains. Being photoautotrophs, these *Chlorobia* organisms also have the potential to serve as carbon sources that support metalimnetic and hypolimnetic food webs.
