## Supplemental Table S2 for "Freshwater *Chlorobia* exhibit metabolic specialization among cosmopolitan and endemic populations"

	Gene presence or absence. >0 present in core, <0 present in auxiliary, -10 abstent completelly
	PsaA	AclB	NifH	FCC	Sqr	DsrA	SoxB	Cyc2	HyaB	HyhL	genomes in mOTU	representative genome	mean_completeness	mean_contamination	mean_assembly_size	estimated_genome_size	taxonomy	number_genomes
mOTU00	2.743659611	2.74842292	2.74842292	2.07882322	2.74842292	2.74842292	-10	1.232911153	-9.320641947	2.839690689	AM-lipid-02-D10_bin-0144;AM4_bin-352;AM-lipid-01-D10_bin-0228;A14_bin-2305;AM-lipid-01-D9_bin-0185;A3_bin-291;AM-lipid-01-D7_bin-0844;A4_bin-121;AM-lipid-02-D8_bin-528;A-4_bin-175;E14_bin-1068;AM-lipid-01-D8_bin-0835;AlinenLipids_bin-7645;AM-lipid-02-D7_bin-507;AM-lipid-02-D9_bin-1084;AM-lipid-02-D6_bin-531;E-4_bin-108;AM5_bin-1252	A3_bin-291	94.89111111	1.14	2530618.778	2641927.096	Chlorobium	18
mOTU01	0.160560932	0.160560932	0.160560932	0.160560932	0.160560932	0.160560932	0.160560932	-10	0.183809333	0.183809333	GCA_001602925.1	GCA_001602925.1	99.45	1.1	2317434	2304758.603	Chlorobaculum	1
mOTU02	4.210540831	2.572903286	3.290800129	-10	6.038044141	1.763148934	-10	-10	-18.82674068	-2.207898923	MJ-2014-D3_bin-680;AM-lipid-01-D7_bin-1660;MJ130820A_bin-250;MJ_bin-1259;MJ-2014-D5_bin-029;MJ130702B_bin-240;MJ110516A_bin-611;MJ120620B_bin-202;MJ110802A_bin-443;MJ-2014-D6_bin-279;MJ130916B_bin-194;MJ110712A_bin-533;MJ120730A_bin-184;YR2_bin-0088;MJ120531A_bin-288;MJ2_bin-093;MJ110516B_bin-0228;MJ120716A_bin-0315;MJ130916A_bin-0648;MJ120620A_bin-497;LJ-3-15m_bin-0357;MJ-2014-D7_bin-221;MJ12082…	AM-lipid-02-D5_bin-0048	82.02839286	3.247142857	2010123.554	2380015.595	Chlorobium	56
mOTU03	5.791825261	5.679411957	3.744821307	-10	4.08355991	-10	-10	-10	-57.47172367	8.345077939	MJ120813B_bin-263;MJ120924A_bin-720;MJ-2014-D5_bin-408;AM-lipid-01-D7_bin-1289;Ki1-2-7m_bin-861;LJ-13-9m_bin-027;MJ110927A_bin-385;MJ130729A_bin-366;MJ120620A_bin-018;AM-lipid-01-D4_bin-1093;MJ120516A_bin-372;LJ-3-4m_bin-0088;MJ120730A_bin-300;LJ-3-65m_bin-1078;MJ110830B_bin-832;MJ130916B_bin-114;MJ130605B_bin-479;MJ130820A_bin-320;MJ110802A_bin-121;MJ130617A_bin-065;MJ-2014-D1_bin-0665;MJ1_bin-1…	Kiruna_bin-10564	88.7190411	2.420958904	2085034.425	2291343.157	Chlorobium	73
mOTU04	7.87767219	4.068415904	8.719545835	-10	9.723224627	-5.055689095	-10	7.996843644	-30.38305558	8.141379096	MJ110712B_bin-340;MJ120620A_bin-460;MJ120716A_bin-0303;MJ110712A_bin-179;MJ110927A_bin-531;D-4_bin-03;Kiruna2_bin-0821;MJ-2014-D7_bin-371;MJ3_bin-070;Ki2-D4_bin-0780;MJ120531A_bin-292;E14_bin-0751;MJ120924A_bin-099;D3_bin-122;MJ-2014_bin-1368;MJ_bin-1938;MJ120827B_bin-551;Tsuji_L227_2013_bin56;MJ130617A_bin-035;A3_bin-273;MJ130702B_bin-369;MJ130729B_bin-316;MJ-2014-D5_bin-361;D-3_bin-28;MJ110629B…	A-3_bin-154	96.90645161	1.495483871	2411162.452	2451562.728	Chlorobium	62
mOTU05	0.420544803	0.420544803	0.420544803	-10	0.420544803	-10	-10	-10	0.463312682	-0.132304284	Ki1-2-7m_bin-432;Ki1-2-2m_bin-006;Kiruna_bin-12435	Ki1-2-2m_bin-006	94.27333333	2.65	2905061.333	3006774.484	Chlorobium	3
mOTU06	0.158124845	0.158124845	0.158124845	0.158124845	0.158124845	0.158124845	-10	-10	0.182318935	0.182318935	GCF_000020545.1	GCF_000020545.1	99.45	0	2736403	2751536.45	Chlorobium	1
mOTU07	0.296114823	0.296114823	0.296114823	-10	0.296114823	0.296114823	-10	0.296114823	0.30474064	0.30474064	TBhypo_metabat_111;TBepi_metabat_211	TBepi_metabat_211	92.83	0.88	2391633.5	2554507.977	Chlorobium	2
mOTU08	5.207499699	4.366271675	5.312639419	5.207499699	5.312639419	5.207499699	4.744885238	3.53954165	-38.04704701	5.58233295	AM-2014-D3_bin-288;SAGs_SB_2103_1070_K9;AM-2014-D4_bin-427;AM-lipid-02-D9_bin-0725;LJ-7-9m_bin-0087;AM-lipid-02-D8_bin-248;Ki2-D3_bin-0738;AM-lipid-01-D9_bin-0546;Ki1-2-2m_bin-483;AlinenSediments_bin-0460;LJ-3-4m_bin-0559;LJ-13-9m_bin-554;AM-lipid-01-D10_bin-0675;AM-lipid-01-D7_bin-0321;AM-sed-core3-D0_bin-478;AM-2014-D5_bin-310;LJ-3-65m_bin-1064;LJ-3-9m_bin-548;AM-2014_bin-2678;AlinenLipids_bin-…	AlinenLipids_bin-0999	95.33176471	2.268235294	2780722.588	2854802.832	Chlorobium	34
mOTU09	0.663972444	-1.055964157	0.885610153	-10	1.275830738	0.846303467	-10	-3.756116668	-1.553916084	-1.851272034	E1_bin-217;Ki2-D3_bin-0576;A14_bin-0213;E14_bin-0239;Kiruna2_bin-2272;MJ-2014-D4_bin-480;Ki2-D4_bin-0122;AlinenSediments_bin-1899;E5_bin-145;F14_bin-0734	A14_bin-0213	84.749	2.549	2465418.2	2830256.08	Chlorobium	10
mOTU10	0.948411987	0.368981533	0.21551056	0.941411473	0.948411987	0.948411987	-10	-10	-10	-0.681802822	Loc080925-7m_bin-1061;Loc090907-6m_bin-267;Loc080925-8m_bin-189;Loclat_bin-18653;Loc080925-6m_bin-1220;Loc080925-8-8m_bin-556;Loc080925-5-5m_bin-0380	Loc080925-6m_bin-1220	91.80428571	0.641428571	2784131.286	3005803.083	Chlorobium	7
mOTU11	0.244486988	0.244486988	-0.310708778	-10	0.244486988	0.244486988	-10	-10	-0.541129883	-0.541129883	Ki3-D4_bin-316;Kiruna_bin-09019	Ki3-D4_bin-316	88.275	3.75	2578222	2833049.644	Chlorobium	2
mOTU12	1.365456176	-0.046394673	1.525601302	-10	0.951598069	0.821578036	-10	-10	-11.51179095	1.409362529	AlinenLipids_bin-5930;Kiruna2_bin-1103;AM-lipid-01-D8_bin-0574;AM-lipid-01-D9_bin-1150;AM-lipid-02-D8_bin-199;Ki2-D4_bin-0437;AM-lipid-02-D10_bin-0621;AM4_bin-525;Kiruna_bin-08021;AM-lipid-01-D10_bin-0593;Ki1-2-7m_bin-664;AM-2014_bin-3179;AM_bin-4168;AM-lipid-02-D6_bin-894	AlinenLipids_bin-5930	85.84071429	2.736428571	2261834.143	2568995.804	Chlorobium	14
mOTU13	1.907463488	1.907463488	1.491474619	-10	1.907463488	0.53190824	-10	-10	-1.974375667	1.998848556	Ja1_bin-4005;Ja1-D5_bin-795;SAGs_RF_1857_SP43_464_F4_S21_2500bp;KTt_bin-2195;Ja_bin-4836;Day2-4_bin-230;Day2-6_bin-560;KT5_bin-311;KT_bin-2345;SAGs_RF_1857_SP43_464_B5_S22_2500bp;Day2-5_bin-108;Day6-6_bin-363;Day6-5_bin-447	Day2-4_bin-230	93.65615385	1.44	2862132.462	3020651.4	Chlorobium	13
mOTU14	0.356711687	0.356711687	0.220025031	-10	0.356711687	0.356711687	-10	0.356711687	0.192814198	0.378049978	KT5_bin-399;KT_bin-2590;Ja1_bin-2400	Ja1_bin-2400	87.7	1.51	2700811.667	3055242.234	Chlorobium	3
mOTU15	0.729450882	0.729450882	-0.442923838	-10	0.787113775	-10	-10	0.808959325	-6.578796319	-0.285157823	Ja1-D4_bin-695;Ja_bin-2197;Day6-2_bin-427;Ja1-D5_bin-116;Day2-4_bin-278;Ja1_bin-3114;Day2-2_bin-065;Day6-6_bin-420;Day2-3_bin-074	Day2-2_bin-065	82.34222222	3.532222222	1995455	2359510.615	Chlorobium	9
mOTU16	1.633249504	1.012319317	1.516392947	1.633249504	1.633249504	1.633249504	-10	-10	1.700575722	0.474864491	SAGs_RF_1857_SP43_464_F2_S4_2500bp;Day2-4_bin-604;Day6-5_bin-059;Day2-5_bin-262;SAGs_RF_1857_SP43_464_E3_S7_2500bp;Day6-6_bin-348;SAGs_RF_1857_SP43_464_E2_S3_2500bp;Day2-6_bin-038;SAGs_RF_1857_SP43_464_D2_S2_2500bp;SAGs_RF_1857_SP43_464_B3_S6_2500bp;SAGs_RF_1857_SP43_464_H3_S9_2500bp;Day6-4_bin-170;KTt_bin-2008	Day2-4_bin-604	88.64	1.406153846	2307225.615	2570587.726	Chlorobium	13
mOTU17	0.623341393	0.858410482	-0.607181529	0.858410482	0.10106759	0.637549011	-10	-10	-1.372653278	-0.288939027	Day6-3_bin-276;Day2-6_bin-623;Day2-5_bin-396;SAGs_RF_1857_SP43_464_D6_S10_2500bp;Day2-4_bin-453;Day6-6_bin-285;Day6-5_bin-016;Day6-4_bin-296	Day2-4_bin-453	84.425	2.81375	2000658.125	2289881.299	Chlorobium	8
mOTU18	0.576534099	-0.237723347	0.093018545	0.552562896	0.911946075	-0.237723347	0.552562896	-10	-4.458918457	0.300742447	Day6-5_bin-592;KTt_bin-0955;Day6-6_bin-305;SAGs_RF_1857_SP43_464_A3_S5_2500bp;Ja_bin-5144;Ja1_bin-3764;Ja1-D5_bin-744	Day6-5_bin-592	82.75142857	2.327142857	1923428.714	2251815.475	Chlorobium	7
mOTU19	1.800190661	1.600696483	-0.379062834	-10	1.698357173	-10	-10	1.196070331	-4.673530205	2.026281483	F-5_bin-033;E5_bin-121;D4_bin-019;D-3_bin-66;A-4_bin-215;F14_bin-0171;F-4_bin-063;A-2_bin-023;D-4_bin-66;E-3_bin-049;E-4_bin-120;E2_bin-462;D3_bin-157;G1coas_bin-1434;A3_bin-515;A2_bin-0635;A-3_bin-031;E3_bin-568;D2_bin-243;F4_bin-342	A-2_bin-023	85.3385	1.05	2073253.25	2364465.333	Chlorobium	20
mOTU20	-0.470546485	0.186509697	0.186509697	0.186509697	0.186509697	-0.582698076	-10	-10	-10	0.196335083	LJ_bin-0357;Ki2-D4_bin-0025;Kiruna_bin-02769	LJ_bin-0357	76.87333333	1.77	2073969	2658990.177	Chlorobium	3
mOTU21	0.154835336	0.154835336	0.154835336	-10	0.154835336	-10	-10	0.154835336	0.163567703	0.163567703	GCF_000168715.1	GCF_000168715.1	95.66	0	2538957	2654146.979	Chlorobium	1
mOTU22	3.274443177	0.645905689	4.008771937	-10	4.008771937	-10	-10	3.232314131	-3.060367552	4.292825733	Day6-3_bin-332;SAGs_RF_1857_SP_43464_D4_S12_2500bp;SAGs_RF_1857_SP43_464_C5_S14_2500bp;Day6-4_bin-060;Ja1_bin-3191;KT2_bin-079;Ja1-D4_bin-000;Day2-4_bin-294;SAGs_RF_1857_SP43_464_B4_S11_2500bp;Day2-6_bin-686;Day2-2_bin-235;LJ_bin-3276;SAGs_RF_1857_SP43_464_G6_S20_2500bp;Day6-6_bin-415;KT3_bin-168;SAGs_RF_1857_SP43_464_G4_S13_2500bp;SAGs_RF_1857_SP43_464_E6_S18_2500bp;SAGs_RF_1857_SP43_464_D5_S15_…	Day2-2_bin-235	92.36931034	1.083448276	2350319	2519615.404	Chlorobium	29
mOTU23	0.158124845	0.158124845	0.158124845	0.158124845	0.158124845	0.158124845	-10	-10	0.172603758	0.172603758	GCF_002113825.1	GCF_002113825.1	97.25	0	2414726	2483008.74	Prosthecochloris	1
mOTU24	0.334670211	-0.516590025	0.334670211	-10	0.334670211	0.334670211	-10	-10	0.649493576	-10	A4_bin-373;E14_bin-0086;E-4_bin-114;E-3_bin-003	E-3_bin-003	84.52	2.0675	2961133.25	3749162.668	Chlorobium	4
mOTU25	-10	0.434200029	-0.852389285	-10	0.434200029	-2.213584928	-10	-10	-10	-0.310858513	LJ_bin-1468;LJ-3-9m_bin-225;LJ-3-4m_bin-0932;LJ-5-9m_bin-0497;LJ-3-65m_bin-0084	LJ_bin-1468	83.784	3.266	2492555.6	2896006.338	Chlorobium	5
mOTU26	0.894890939	0.894890939	0.894890939	0.894890939	0.894890939	0.894890939	-10	-10	0.970572694	0.970572694	LaPlata-b_bin-1930;LaPlata-15m-a_bin-325;LaPlata-7m-a_bin-373;LaPlata-a_bin-2075;LaPlata-7m-b_bin-298;LaPlata_bin-1662	LaPlata_bin-1662	94.99333333	2.446666667	2396321	2456716.334	Chlorobium	6
mOTU27	0.198944086	0.348504191	0.198944086	-10	0.348504191	-10	-10	-10	0.189561527	-0.982653151	G1_bin-0676;B4coas_bin-0962;C24_bin-1425;I2_bin-059;B4-5_bin-640	C24_bin-1425	77.582	2.37	2159380.8	2653860.116	Chlorobium	5
mOTU28	0.142783702	0.142783702	0.142783702	-10	0.142783702	0.142783702	-10	-10	0.148509298	0.148509298	Tsuji_L304_enr_Fe_6C_bin01	Tsuji_L304_enr_Fe_6C_bin01	92.4	0	2424981	2624438.312	Chlorobiaceae	1
mOTU29	-0.27622359	-0.923706102	-10	-10	0.048334708	-0.16780774	-10	-10	-0.956148457	0.069414727	Ki1-2-7m_bin-862;LJ-3-4m_bin-1031;Kiruna_bin-07426;LJ_bin-0546;LJ-3-65m_bin-0529	Ki1-2-7m_bin-862	68.296	0.842	2146604	3203793.678	Chlorobium	5
mOTU30	0.160560932	0.160560932	0.160560932	0.160560932	0.160560932	0.160560932	0.160560932	-10	0.166662438	0.166662438	I2_bin-146	I2_bin-146	95.6	1.66	2225350	2290831.157	Chlorobium	1
mOTU31	0.31624969	0.31624969	0.31624969	-10	0.31624969	0.31624969	-10	0.31624969	0.350051061	0.350051061	VK_bin-4166;VK3_bin-0348	VK_bin-4166	97.8	1.095	2628064.5	2658520.248	Chlorobium	2
mOTU32	-10	0.031442113	0.031442113	0.031442113	0.031442113	-10	-10	-10	-10	0.036129875	YR2_bin-1554	YR2_bin-1554	72.28	2.7	1937593	2628361.525	Chlorobiaceae	1
mOTU33	1.045375007	-1.830191542	1.995323045	-4.75916125	2.295230808	1.934605739	-4.127117991	-5.398610477	-3.089066752	1.633328016	MJ130617A_bin-435;E14_bin-2588;MJ130617B_bin-425;MJ130916A_bin-0079;E1_bin-210;A4_bin-120;MJ-2014-D7_bin-183;MJ120924B_bin-302;MJ130605B_bin-061;MJ-time_bin-2781;MJ-2014-D4_bin-385;E-4_bin-003;A3_bin-283;MJ110830B_bin-477;E-1_bin-227;MJ4_bin-373;A-4_bin-195;MJ130820A_bin-312;MJ130916B_bin-326;A-3_bin-236;MJ130729A_bin-425	A-4_bin-195	82.59333333	3.37047619	2417789.238	2854736.863	Chlorobium	21
mOTU34	0.106009041	-0.255562421	-0.255562421	-10	0.106009041	-10	-10	-10	0.103629006	-0.043324348	A14_bin-2382;D14_bin-0512	A14_bin-2382	75.025	2.92	2713919.5	3537324.212	Chlorobium	2
mOTU35	0.473676748	-2.645268407	-0.967301524	-10	-10	-10	-10	0.504569703	-1.33980829	0.523680337	AM_bin-3597;AM4_bin-128;AM-lipid-01-D8_bin-0298;AM-lipid-02-D9_bin-0778;AlinenLipids_bin-6472;AM-lipid-02-D8_bin-065	AlinenLipids_bin-6472	80.86333333	2.116666667	2065261.833	2511338.42	Chlorobium	6
mOTU36	0.474374535	0.474374535	0.474374535	0.474374535	0.474374535	0.474374535	-10	-10	0.511634674	0.511634674	Umea1_bin-1492;Umea_bin-08619;Umea1p4_bin-614	Umea_bin-08619	96.79666667	1.313333333	2850599.667	2906311.375	Chlorobium	3
mOTU37	0.018694257	0.445177611	0.608947042	-10	0.608947042	-0.1532995	-10	-10	0.411673757	-0.225735474	G1_bin-0676;B-2_bin-586;B2_bin-0169;B12_bin-2243;I-3_bin-171	B-2_bin-586	88.436	3.244	2405236	2593911.76	Chlorobium	5
mOTU38	0.160560932	0.160560932	0.160560932	0.160560932	0.160560932	0.160560932	0.160560932	-10	-10	0.17991044	GCF_000012585.1	GCF_000012585.1	98.9	0.37	2572079	2591169.86	Chlorobium	1
mOTU39	-0.056245015	-0.056245015	0.90858871	-10	-2.170612477	-10	-10	0.90858871	-10.98546087	1.040297941	LJ-3-4m_bin-0616;LJ-3-65m_bin-0828;LJ_bin-1580;LJ-3-15m_bin-0587;LJ-3-9m_bin-347;LJ-7-9m_bin-0432	LJ_bin-1580	98.33	0.366666667	2078237.167	2107778.787	Chlorobium	6
mOTU40	0.160560932	0.160560932	0.160560932	0.160560932	0.160560932	0.160560932	0.160560932	-10	0.181356923	0.181356923	GCF_000020505.1	GCF_000020505.1	98.89	0.28	2289249	2308534.991	Chlorobaculum	1
mOTU41	0.35408693	0.35408693	0.35408693	-10	0.35408693	-10	-10	0.35408693	-0.805712952	0.372093349	Kiruna3_bin-3331;Ki3-D3_bin-0690;Kiruna_bin-04811	Ki3-D3_bin-0690	87.67333333	1.136666667	2163703.667	2428164.978	Chlorobium	3
mOTU42	-0.031544512	0.063810548	-10	-10	0.063810548	-10	-10	-10	-0.357918852	-0.357918852	E-4_bin-046;E14_bin-1076	E-4_bin-046	75.85	1.785	2181080	2844617.854	Chlorobium	2
mOTU43	-10	0.150147575	0.150147575	0.150147575	0.150147575	-10	-10	-10	0.178006027	0.178006027	GCF_000020525.1	GCF_000020525.1	99.45	1.09	3293456	3275771.516	Chloroherpeton	1
mOTU44	0.31624969	0.31624969	0.31624969	0.31624969	0.31624969	0.31624969	0.31624969	-10	-10	-10	GCF_000016085.1;GCA_003517435.1	GCA_003517435.1	98.36	1.09	1920192	1931278.122	Chlorobium	2
mOTU45	-10	-0.022276395	-10	-10	-10	-10	-10	-10	-10	-10	GCA_002763895.1	GCA_002763895.1	96.58	1.37	2809852	2870856.86	Thermochlorobacter	1
mOTU46	0.160560932	0.160560932	0.160560932	0.160560932	0.160560932	0.160560932	0.160560932	-10	-10	0.17991044	GCF_001687065.1	GCF_001687065.1	98.9	0.64	2399849	2411181.917	Prosthecochloris	1
mOTU47	-0.026980813	-10	-10	-10	0.035168725	-10	-10	-10	0.016134199	0.029142396	LJ_bin-2526;LJ-3-65m_bin-0053	LJ_bin-2526	69.61	2.455	2167260	3097138.264	Chlorobium	2
mOTU48	0.475712248	-0.189153059	0.809975296	-10	0.809975296	0.475712248	-10	-10	-0.044163433	0.86695469	Day6-5_bin-060;Day6-3_bin-481;Ja1-D5_bin-456;Day6-6_bin-338;Day2-4_bin-262;Day6-4_bin-310	Day2-4_bin-262	90.20833333	3.105	3036404.5	3265390.099	Chlorobium	6
mOTU49	0.158124845	0.158124845	0.158124845	-10	0.158124845	0.158124845	-10	0.158124845	0.178077528	-10	GCF_000012485.1	GCF_000012485.1	98.91	0	2364842	2390902.841	Chlorobium	1
mOTU50	0.154835336	0.154835336	0.154835336	-10	0.154835336	-10	-10	0.154835336	0.180442114	0.180442114	GCF_001975465.1	GCF_001975465.1	99.45	0	2570543	2584759.175	Chlorobium	1
mOTU51	0.116322013	-0.18974086	-0.07677705	-10	0.116322013	-10	-10	-0.18974086	-10	0.126224369	AM-2014-D3_bin-366;AM-2014-D4_bin-064	AM-2014-D3_bin-366	77	3.355	2137584.5	2705033.058	Chlorobium	2
mOTU52	0.158124845	0.158124845	0.158124845	0.158124845	0.158124845	0.158124845	-10	-10	0.17991044	0.17991044	GCF_000020625.1	GCF_000020625.1	98.9	0.27	2579695	2601422.083	Prosthecochloris	1
mOTU53	0.160560932	0.160560932	0.160560932	0.160560932	0.160560932	0.160560932	0.160560932	-10	0.181400837	0.181400837	GCF_000020645.1	GCF_000020645.1	98.9	0	3018238	3051807.887	Chlorobium	1
mOTU54	0.158124845	0.158124845	0.158124845	0.158124845	0.158124845	0.158124845	-10	-10	0.173228514	0.173228514	Tsuji_L227_2013_bin55	Tsuji_L227_2013_bin55	97.39	0.11	2380829	2442015.034	Chlorobium	1
mOTU55	0.160560932	0.160560932	0.160560932	0.160560932	0.160560932	0.160560932	0.160560932	-10	0.18262865	0.18262865	GCF_001747405.1	GCF_001747405.1	99.18	0.55	2797276	2805018.289	Chlorobaculum	1
mOTU56	0.133580841	0.133580841	0.133580841	0.133580841	0.133580841	0.133580841	-10	-10	0.136016928	-10	GCF_001509575.1	GCF_001509575.1	89.78	1.93	2087449	2284783.52	Chlorobium	1
mOTU57	0.320614128	0.320614128	0.320614128	0.320614128	0.320614128	-0.741103877	0.320614128	-10	-1.403680577	0.364740879	GCF_000006985.1;GCA_003510485.1	GCF_000006985.1	98.9	0.55	2129715.5	2141689.497	Chlorobaculum	2
mOTU58	0.261044103	0.261044103	0.261044103	-10	0.261044103	0.261044103	-10	0.261044103	-10	0.265916277	TBepi_metabat_2493;TBhypo_metabat_03520	TBhypo_metabat_03520	89.15	1.65	2264013	2501803.435	Chlorobium	2
mOTU59	0.158124845	0.158124845	0.158124845	0.158124845	0.158124845	0.158124845	-10	-10	0.182318935	0.182318935	GCF_002240205.1	GCF_002240205.1	99.45	0.27	2468479	2475465.826	Chlorobium	1
mOTU60	-10	-10	-10	-10	-10	-10	-10	-10	-10	-10	GCA_000724175.1	GCA_000724175.1	98.36	3.37	3059647	3007551.751	GBChlB	1
mOTU61	0.31624969	0.31624969	0.31624969	0.31624969	0.31624969	0.31624969	-10	-10	0.331328587	0.331328587	YR_bin-4922;YR2_bin-0650	YR_bin-4922	95.71	1.95	2171578	2226378.481	Chlorobiaceae	2
mOTU62	0.158124845	0.158124845	0.158124845	0.158124845	0.158124845	0.158124845	-10	-10	0.184279636	0.184279636	GCF_000020465.1	GCF_000020465.1	99.98	0	2763181	2763733.747	Chlorobium	1
mOTU63	0.131884721	0.131884721	0.131884721	0.131884721	-10	0.131884721	-10	-10	0.137610316	0.137610316	Tsuji_L442_2011_2014_bin64	Tsuji_L442_2011_2014_bin64	90.11	0	1900038	2108576.185	Chlorobium	1
mOTU64	0.158124845	0.158124845	0.158124845	0.158124845	0.158124845	0.158124845	-10	-10	0.182318935	0.182318935	GCF_000015125.1	GCF_000015125.1	99.45	0	3133902	3151233.786	Chlorobium	1
mOTU65	0.160560932	0.160560932	0.160560932	0.160560932	0.160560932	0.160560932	-10	0.160560932	0.183809333	0.183809333	Tsuji_L304_enr_S_6D_bin01	Tsuji_L304_enr_S_6D_bin01	99.45	0	2613542	2627995.978	Chlorobium	1
mOTU66	0.076455074	0.076455074	0.10968956	0.10968956	0.076455074	-10	-10	0.076455074	0.047153838	0.047153838	MJ-time_bin-8753;MJ120827B_bin-365	MJ-time_bin-8753	74.96	0	2030997	2744614.287	Chlorobium	2
mOTU67	0.154835336	0.154835336	0.154835336	-10	0.154835336	0.154835336	-10	0.154835336	-10	-10	GCA_001622165.1	GCA_001622165.1	98.91	0	2154228	2177967.85	Chlorobium	1
mOTU68	0.160560932	0.160560932	0.160560932	0.160560932	0.160560932	0.160560932	-10	0.160560932	0.183809333	0.183809333	Tsuji_L227_enr_S_6D_bin01	Tsuji_L227_enr_S_6D_bin01	99.45	0.27	2498969	2506042.125	Chlorobium	1
mOTU69	0.160560932	0.160560932	0.160560932	0.160560932	0.160560932	0.160560932	0.160560932	-10	-10	0.182231587	GCF_003182595.1	GCF_003182595.1	99.43	1.37	2718726	2697065.03	Chlorobium	1
mOTU70	0.032026443	0.032026443	0.032026443	0.032026443	0.032026443	-10	0.032026443	-10	0.036339351	0.036339351	LaPlata-15m-a_bin-602	LaPlata-15m-a_bin-602	71.06	3.75	2525997	3460013.362	Chlorobaculum	1
