## Supplemental Table S3 for "Freshwater *Chlorobia* exhibit metabolic specialization among cosmopolitan and endemic populations"

sample_ID	site name	Lake_code	geographic location (country)	geographical area	environment (feature)	environment (material)	dataset	accession	date of collection (yy/m/dd)	depth in meters	oxygen in mg per L
A1	SAS2A	SAS2A	Canada	Kuujjuarapik-Whapmagoostui	pond	water	stratfreshdb	SRA:ERS4600313	14/8/5	0.55	3.9
A2	SAS2A	SAS2A	Canada	Kuujjuarapik-Whapmagoostui	pond	water	stratfreshdb	SRA:ERS4600314	14/8/5	0.95	0.33
A3	SAS2A	SAS2A	Canada	Kuujjuarapik-Whapmagoostui	pond	water	stratfreshdb	SRA:ERS4600315	14/8/5	1.35	0.29
A4	SAS2A	SAS2A	Canada	Kuujjuarapik-Whapmagoostui	pond	water	stratfreshdb	SRA:ERS4600316	14/8/5	2.25	0.35
A5	B1_2	B1_2	Canada	Kuujjuarapik-Whapmagoostui	pond	water	stratfreshdb	SRA:ERS4600317	14/8/5	0.15	5.3
AM-2014-D1	Alinen MustajŠrvi	AM	Finland	Evo	lake	water	stratfreshdb	SRA:ERS4600318	14/9/5	1	7.71
AM-2014-D2	Alinen MustajŠrvi	AM	Finland	Evo	lake	water	stratfreshdb	SRA:ERS4600319	14/9/5	2.35	1.5
AM-2014-D3	Alinen MustajŠrvi	AM	Finland	Evo	lake	water	stratfreshdb	SRA:ERS4600320	14/9/5	3	0.48
AM-2014-D4	Alinen MustajŠrvi	AM	Finland	Evo	lake	water	stratfreshdb	SRA:ERS4600321	14/9/5	3.7	0.52
AM-2014-D5	Alinen MustajŠrvi	AM	Finland	Evo	lake	water	stratfreshdb	SRA:ERS4600322	14/9/5	4.4	0.55
AM-2014-D6	Alinen MustajŠrvi	AM	Finland	Evo	lake	water	stratfreshdb	SRA:ERS4600323	14/9/5	5.1	0.57
AM-2014-D7	Alinen MustajŠrvi	AM	Finland	Evo	lake	water	stratfreshdb	SRA:ERS4600324	14/9/5	5.8	0.58
AM-2014-D8	Alinen MustajŠrvi	AM	Finland	Evo	lake	water	stratfreshdb	SRA:ERS4600325	14/9/5	6.3	0.61
AM-lipid-01-D1	Alinen MustajŠrvi	AM	Finland	Evo	lake	water	stratfreshdb	SRA:ERS4600327	18/8/22	1	7.37
AM-lipid-01-D10	Alinen MustajŠrvi	AM	Finland	Evo	lake	water	stratfreshdb	SRA:ERS4600326	18/8/22	6	0.33
AM-lipid-01-D2	Alinen MustajŠrvi	AM	Finland	Evo	lake	water	stratfreshdb	SRA:ERS4600328	18/8/22	2	0.6
AM-lipid-01-D3	Alinen MustajŠrvi	AM	Finland	Evo	lake	water	stratfreshdb	SRA:ERS4600329	18/8/22	2.3	1.55
AM-lipid-01-D4	Alinen MustajŠrvi	AM	Finland	Evo	lake	water	stratfreshdb	SRA:ERS4600330	18/8/22	3	0.26
AM-lipid-01-D5	Alinen MustajŠrvi	AM	Finland	Evo	lake	water	stratfreshdb	SRA:ERS4600331	18/8/22	3.5	0.26
AM-lipid-01-D6	Alinen MustajŠrvi	AM	Finland	Evo	lake	water	stratfreshdb	SRA:ERS4600332	18/8/22	4	0.28
AM-lipid-01-D7	Alinen MustajŠrvi	AM	Finland	Evo	lake	water	stratfreshdb	SRA:ERS4600333	18/8/22	4.5	0.29
AM-lipid-01-D8	Alinen MustajŠrvi	AM	Finland	Evo	lake	water	stratfreshdb	SRA:ERS4600334	18/8/22	5	0.3
AM-lipid-01-D9	Alinen MustajŠrvi	AM	Finland	Evo	lake	water	stratfreshdb	SRA:ERS4600335	18/8/22	5.5	0.3
AM-lipid-02-D1	Alinen MustajŠrvi	AM	Finland	Evo	lake	water	stratfreshdb	SRA:ERS4600336	18/8/22	1	7.37
AM-lipid-02-D10	Alinen MustajŠrvi	AM	Finland	Evo	lake	water	stratfreshdb	SRA:ERS4600337	18/8/22	6	0.33
AM-lipid-02-D2	Alinen MustajŠrvi	AM	Finland	Evo	lake	water	stratfreshdb	SRA:ERS4600338	18/8/22	2	0.6
AM-lipid-02-D3	Alinen MustajŠrvi	AM	Finland	Evo	lake	water	stratfreshdb	SRA:ERS4600339	18/8/22	2.3	1.55
AM-lipid-02-D4	Alinen MustajŠrvi	AM	Finland	Evo	lake	water	stratfreshdb	SRA:ERS4600340	18/8/22	3	0.26
AM-lipid-02-D5	Alinen MustajŠrvi	AM	Finland	Evo	lake	water	stratfreshdb	SRA:ERS4600341	18/8/22	3.5	0.26
AM-lipid-02-D6	Alinen MustajŠrvi	AM	Finland	Evo	lake	water	stratfreshdb	SRA:ERS4600342	18/8/22	4	0.28
AM-lipid-02-D7	Alinen MustajŠrvi	AM	Finland	Evo	lake	water	stratfreshdb	SRA:ERS4600343	18/8/22	4.5	0.29
AM-lipid-02-D8	Alinen MustajŠrvi	AM	Finland	Evo	lake	water	stratfreshdb	SRA:ERS4600344	18/8/22	5	0.3
AM-lipid-02-D9	Alinen MustajŠrvi	AM	Finland	Evo	lake	water	stratfreshdb	SRA:ERS4600345	18/8/22	5.5	0.3
AM-sed-core1-D0	Alinen MustajŠrvi	AM	Finland	Evo	lake	sediment	stratfreshdb	SRA:ERS4600346	18/8/22	6.45	NA
AM-sed-core1-D1	Alinen MustajŠrvi	AM	Finland	Evo	lake	sediment	stratfreshdb	SRA:ERS4600347	18/8/22	6.5	NA
AM-sed-core1-D2	Alinen MustajŠrvi	AM	Finland	Evo	lake	sediment	stratfreshdb	SRA:ERS4600348	18/8/22	6.56	NA
AM-sed-core2-D0	Alinen MustajŠrvi	AM	Finland	Evo	lake	sediment	stratfreshdb	SRA:ERS4600349	18/8/22	6.45	NA
AM-sed-core2-D1	Alinen MustajŠrvi	AM	Finland	Evo	lake	sediment	stratfreshdb	SRA:ERS4600350	18/8/22	6.5	NA
AM-sed-core2-D2	Alinen MustajŠrvi	AM	Finland	Evo	lake	sediment	stratfreshdb	SRA:ERS4600351	18/8/22	6.56	NA
AM-sed-core3-D0	Alinen MustajŠrvi	AM	Finland	Evo	lake	sediment	stratfreshdb	SRA:ERS4600352	18/8/22	6.45	NA
AM-sed-core3-D1	Alinen MustajŠrvi	AM	Finland	Evo	lake	sediment	stratfreshdb	SRA:ERS4600353	18/8/22	6.5	NA
AM-sed-core3-D2	Alinen MustajŠrvi	AM	Finland	Evo	lake	sediment	stratfreshdb	SRA:ERS4600354	18/8/22	6.56	NA
AM1	Alinen MustajŠrvi	AM	Finland	Evo	lake	water	stratfreshdb	SRA:ERS4600355	15/8/8	0.5	8.55
AM2	Alinen MustajŠrvi	AM	Finland	Evo	lake	water	stratfreshdb	SRA:ERS4600356	15/8/8	2	0.5
AM3	Alinen MustajŠrvi	AM	Finland	Evo	lake	water	stratfreshdb	SRA:ERS4600357	15/8/8	3	0.48
AM4	Alinen MustajŠrvi	AM	Finland	Evo	lake	water	stratfreshdb	SRA:ERS4600358	15/8/8	4	0.5
AM5	Alinen MustajŠrvi	AM	Finland	Evo	lake	water	stratfreshdb	SRA:ERS4600359	15/8/8	5.5	0.52
B-1	B1_2	B1_2	Canada	Kuujjuarapik-Whapmagoostui	pond	water	stratfreshdb	SRA:ERS4600360	14/8/5	0.15	5.3
B2	B1_2	B1_2	Canada	Kuujjuarapik-Whapmagoostui	pond	water	stratfreshdb	SRA:ERS4600361	14/8/5	0.45	1
B4	B4	B4	Canada	Kuujjuarapik-Whapmagoostui	pond	water	stratfreshdb	SRA:ERS4600362	14/8/5	0	7.65
B4-5	B4	B4	Canada	Kuujjuarapik-Whapmagoostui	pond	water	stratfreshdb	SRA:ERS4600363	17/7/5	0	9.29
C2	C2_4	C2_4	Canada	Kuujjuarapik-Whapmagoostui	pond	water	stratfreshdb	SRA:ERS4600364	14/8/5	0.15	6.97
C3	C2_4	C2_4	Canada	Kuujjuarapik-Whapmagoostui	pond	water	stratfreshdb	SRA:ERS4600365	14/8/5	0.45	1.35
C4	C2_4	C2_4	Canada	Kuujjuarapik-Whapmagoostui	pond	water	stratfreshdb	SRA:ERS4600366	14/8/5	0.75	0.88
C5	C5	C5	Canada	Kuujjuarapik-Whapmagoostui	pond	water	stratfreshdb	SRA:ERS4600367	14/8/5	0	4
C5-5	C5	C5	Canada	Kuujjuarapik-Whapmagoostui	pond	water	stratfreshdb	SRA:ERS4600368	17/7/5	0	7.1
D1	SAS2B	SAS2B	Canada	Kuujjuarapik-Whapmagoostui	pond	water	stratfreshdb	SRA:ERS4600369	14/8/5	0.15	4.57
D2	SAS2B	SAS2B	Canada	Kuujjuarapik-Whapmagoostui	pond	water	stratfreshdb	SRA:ERS4600370	14/8/5	0.45	1.74
D3	SAS2B	SAS2B	Canada	Kuujjuarapik-Whapmagoostui	pond	water	stratfreshdb	SRA:ERS4600371	14/8/5	1.25	0.18
D4	SAS2B	SAS2B	Canada	Kuujjuarapik-Whapmagoostui	pond	water	stratfreshdb	SRA:ERS4600372	14/8/5	2.05	0.22
Day2-1	LomtjŠrnan	KT	Sweden	JŠmtland	lake	water	stratfreshdb	SRA:ERS4600373	16/3/24	0.65	8.48
Day2-2	LomtjŠrnan	KT	Sweden	JŠmtland	lake	water	stratfreshdb	SRA:ERS4600374	16/3/24	1.05	0.12
Day2-3	LomtjŠrnan	KT	Sweden	JŠmtland	lake	water	stratfreshdb	SRA:ERS4600375	16/3/24	1.35	0.115
Day2-4	LomtjŠrnan	KT	Sweden	JŠmtland	lake	water	stratfreshdb	SRA:ERS4600376	16/3/24	1.85	0.115
Day2-5	LomtjŠrnan	KT	Sweden	JŠmtland	lake	water	stratfreshdb	SRA:ERS4600377	16/3/24	2.35	0.115
Day2-6	LomtjŠrnan	KT	Sweden	JŠmtland	lake	water	stratfreshdb	SRA:ERS4600378	16/3/24	2.65	0.11
Day6-1	LomtjŠrnan	KT	Sweden	JŠmtland	lake	water	stratfreshdb	SRA:ERS4600379	16/4/2	0.65	5
Day6-2	LomtjŠrnan	KT	Sweden	JŠmtland	lake	water	stratfreshdb	SRA:ERS4600380	16/4/2	1.05	0.1
Day6-3	LomtjŠrnan	KT	Sweden	JŠmtland	lake	water	stratfreshdb	SRA:ERS4600381	16/4/2	1.35	0.1
Day6-4	LomtjŠrnan	KT	Sweden	JŠmtland	lake	water	stratfreshdb	SRA:ERS4600382	16/4/2	1.85	0.1
Day6-5	LomtjŠrnan	KT	Sweden	JŠmtland	lake	water	stratfreshdb	SRA:ERS4600383	16/4/2	2.35	0.1
Day6-6	LomtjŠrnan	KT	Sweden	JŠmtland	lake	water	stratfreshdb	SRA:ERS4600384	16/4/2	2.85	0.1
E1	SAS2C	SAS2C	Canada	Kuujjuarapik-Whapmagoostui	pond	water	stratfreshdb	SRA:ERS4600385	14/8/5	0.25	4.8
E2	SAS2C	SAS2C	Canada	Kuujjuarapik-Whapmagoostui	pond	water	stratfreshdb	SRA:ERS4600386	14/8/5	0.75	0.81
E3	SAS2C	SAS2C	Canada	Kuujjuarapik-Whapmagoostui	pond	water	stratfreshdb	SRA:ERS4600387	14/8/5	1.35	0.47
E4	SAS2C	SAS2C	Canada	Kuujjuarapik-Whapmagoostui	pond	water	stratfreshdb	SRA:ERS4600388	14/8/5	1.85	0.5
E5	SAS2D	SAS2D	Canada	Kuujjuarapik-Whapmagoostui	pond	water	stratfreshdb	SRA:ERS4600389	14/8/5	2.35	0.26
Erken-D1	Erken	Erken	Sweden	Uppsala	lake	water	stratfreshdb	SRA:ERS4600390	18/8/10	1	9.01
Erken-D10	Erken	Erken	Sweden	Uppsala	lake	water	stratfreshdb	SRA:ERS4600391	18/8/10	18	0.01
Erken-D11	Erken	Erken	Sweden	Uppsala	lake	water	stratfreshdb	SRA:ERS4600392	18/8/10	20	0.01
Erken-D2	Erken	Erken	Sweden	Uppsala	lake	water	stratfreshdb	SRA:ERS4600393	18/8/10	5	6.17
Erken-D3	Erken	Erken	Sweden	Uppsala	lake	water	stratfreshdb	SRA:ERS4600394	18/8/10	6	5.41
Erken-D4	Erken	Erken	Sweden	Uppsala	lake	water	stratfreshdb	SRA:ERS4600395	18/8/10	8	3.61
Erken-D5	Erken	Erken	Sweden	Uppsala	lake	water	stratfreshdb	SRA:ERS4600396	18/8/10	10	1.47
Erken-D6	Erken	Erken	Sweden	Uppsala	lake	water	stratfreshdb	SRA:ERS4600397	18/8/10	11	1.25
Erken-D7	Erken	Erken	Sweden	Uppsala	lake	water	stratfreshdb	SRA:ERS4600398	18/8/10	12	0.75
Erken-D8	Erken	Erken	Sweden	Uppsala	lake	water	stratfreshdb	SRA:ERS4600399	18/8/10	14	0.51
Erken-D9	Erken	Erken	Sweden	Uppsala	lake	water	stratfreshdb	SRA:ERS4600400	18/8/10	16	0.21
F-5	F5	SAS2D	Canada	Kuujjuarapik-Whapmagoostui	pond	water	stratfreshdb	SRA:ERS4600404	14/8/5	2.35	0.26
F1	SAS2D	SAS2D	Canada	Kuujjuarapik-Whapmagoostui	pond	water	stratfreshdb	SRA:ERS4600401	14/8/5	0.45	6.3
F3	SAS2D	SAS2D	Canada	Kuujjuarapik-Whapmagoostui	pond	water	stratfreshdb	SRA:ERS4600402	14/8/5	1.05	1.5
F4	SAS2D	SAS2D	Canada	Kuujjuarapik-Whapmagoostui	pond	water	stratfreshdb	SRA:ERS4600403	14/8/5	1.65	0.22
G1	G1	G1	Canada	Kuujjuarapik-Whapmagoostui	pond	water	stratfreshdb	SRA:ERS4600405	14/8/5	0.15	6
I1	I1_2	I1_2	Canada	Kuujjuarapik-Whapmagoostui	pond	water	stratfreshdb	SRA:ERS4600408	14/8/5	0.1	1.36
I2	I1_2	I1_2	Canada	Kuujjuarapik-Whapmagoostui	pond	water	stratfreshdb	SRA:ERS4600409	14/8/5	0.35	0.57
I3	I3	I3	Canada	Kuujjuarapik-Whapmagoostui	pond	water	stratfreshdb	SRA:ERS4600410	14/8/5	0	0.75
I3-5	I3	I3	Canada	Kuujjuarapik-Whapmagoostui	pond	water	stratfreshdb	SRA:ERS4600411	17/7/5	0	2.18
IHUI	Trout Bog	TB	USA	Wisconsin	lake	water	troutbog	IMG:3300020685	09/8/11	NA
IHWH	Trout Bog	TB	USA	Wisconsin	lake	water	troutbog	IMG:3300020735	07/7/25	NA
IHXT	Trout Bog	TB	USA	Wisconsin	lake	water	troutbog	IMG:3300020721	08/7/22	NA
Ja1-D2	LomtjŠrnan	KT	Sweden	JŠmtland	lake	water	stratfreshdb	SRA:ERS4600412	18/7/5	2.2	3
Ja1-D4	LomtjŠrnan	KT	Sweden	JŠmtland	lake	water	stratfreshdb	SRA:ERS4600413	18/7/5	2.7	0
Ja1-D5	LomtjŠrnan	KT	Sweden	JŠmtland	lake	water	stratfreshdb	SRA:ERS4600414	18/7/5	3.5	0
Ja2-D2	OdrolstjŠrnen	Ja2	Sweden	JŠmtland	lake	water	stratfreshdb	SRA:ERS4600415	18/7/6	2.8	3.4
Ja2-D4	OdrolstjŠrnen	Ja2	Sweden	JŠmtland	lake	water	stratfreshdb	SRA:ERS4600416	18/7/6	4.4	0
Ki1-0-7m	Ki1	Ki1	Sweden	Kiruna	lake	water	stratfreshdb	SRA:ERS4600417	18/7/24	0.7	5.6
Ki1-1-6m	Ki1	Ki1	Sweden	Kiruna	lake	water	stratfreshdb	SRA:ERS4600418	18/7/24	1.6	0.3
Ki1-2-2m	Ki1	Ki1	Sweden	Kiruna	lake	water	stratfreshdb	SRA:ERS4600419	18/7/24	2.2	-0.1
Ki1-2-7m	Ki1	Ki1	Sweden	Kiruna	lake	water	stratfreshdb	SRA:ERS4600420	18/7/24	2.7	-0.1
Ki2-D1	Ki2	Ki2	Sweden	Kiruna	lake	water	stratfreshdb	SRA:ERS4600421	18/7/27	1	8.4
Ki2-D2	Ki2	Ki2	Sweden	Kiruna	lake	water	stratfreshdb	SRA:ERS4600422	18/7/27	3.9	0.3
Ki2-D3	Ki2	Ki2	Sweden	Kiruna	lake	water	stratfreshdb	SRA:ERS4600423	18/7/27	4.2	0
Ki2-D4	Ki2	Ki2	Sweden	Kiruna	lake	water	stratfreshdb	SRA:ERS4600424	18/7/27	5.5	0
Ki3-D1	Haukijarvi	Ki3	Sweden	Kiruna	lake	water	stratfreshdb	SRA:ERS4600425	18/7/30	0.7	7.6
Ki3-D2	Haukijarvi	Ki3	Sweden	Kiruna	lake	water	stratfreshdb	SRA:ERS4600426	19/7/30	2.5	0.1
Ki3-D3	Haukijarvi	Ki3	Sweden	Kiruna	lake	water	stratfreshdb	SRA:ERS4600427	20/7/30	2.75	0
Ki3-D4	Haukijarvi	Ki3	Sweden	Kiruna	lake	water	stratfreshdb	SRA:ERS4600428	21/7/30	3.1	0
KR1	Keskinen RajajŠrvi	KR	Finland	Evo	lake	water	stratfreshdb	SRA:ERS4600429	15/8/12	0.5	6.99
KR2	Keskinen RajajŠrvi	KR	Finland	Evo	lake	water	stratfreshdb	SRA:ERS4600430	15/8/12	2	1.5
KR3	Keskinen RajajŠrvi	KR	Finland	Evo	lake	water	stratfreshdb	SRA:ERS4600431	15/8/12	6.25	1.75
KR4	Keskinen RajajŠrvi	KR	Finland	Evo	lake	water	stratfreshdb	SRA:ERS4600432	15/8/12	7.5	0.54
KR5	Keskinen RajajŠrvi	KR	Finland	Evo	lake	water	stratfreshdb	SRA:ERS4600433	15/8/12	10	0.56
KT1	LomtjŠrnan	KT	Sweden	JŠmtland	lake	water	stratfreshdb	SRA:ERS4600434	17/9/18	0.1	5.24
KT2	LomtjŠrnan	KT	Sweden	JŠmtland	lake	water	stratfreshdb	SRA:ERS4600435	17/9/18	1	4.46
KT3	LomtjŠrnan	KT	Sweden	JŠmtland	lake	water	stratfreshdb	SRA:ERS4600436	17/9/18	2.5	4.02
KT4	LomtjŠrnan	KT	Sweden	JŠmtland	lake	water	stratfreshdb	SRA:ERS4600437	17/9/18	2.7	0.74
KT5	LomtjŠrnan	KT	Sweden	JŠmtland	lake	water	stratfreshdb	SRA:ERS4600438	17/9/18	2.9	0.66
KT6	LomtjŠrnan	KT	Sweden	JŠmtland	lake	water	stratfreshdb	SRA:ERS4600439	17/9/18	3.1	0.41
LaPlata-15m-a	La Plata	LP	PuertoRico	Bayam—n	reservoir	water	stratfreshdb	SRA:ERS4600440	18/7/18	15	0.06
LaPlata-15m-b	La Plata	LP	PuertoRico	Bayam—n	reservoir	water	stratfreshdb	SRA:ERS4600441	18/7/18	15	0.06
LaPlata-1m-a	La Plata	LP	PuertoRico	Bayam—n	reservoir	water	stratfreshdb	SRA:ERS4600442	18/7/18	1	7.45
LaPlata-1m-b	La Plata	LP	PuertoRico	Bayam—n	reservoir	water	stratfreshdb	SRA:ERS4600443	18/7/18	1	7.45
LaPlata-5m-a	La Plata	LP	PuertoRico	Bayam—n	reservoir	water	stratfreshdb	SRA:ERS4600444	18/7/18	5	6.28
LaPlata-5m-b	La Plata	LP	PuertoRico	Bayam—n	reservoir	water	stratfreshdb	SRA:ERS4600445	18/7/18	5	6.28
LaPlata-7m-a	La Plata	LP	PuertoRico	Bayam—n	reservoir	water	stratfreshdb	SRA:ERS4600446	18/7/18	7	0.09
LaPlata-7m-b	La Plata	LP	PuertoRico	Bayam—n	reservoir	water	stratfreshdb	SRA:ERS4600447	18/7/18	7	0.09
LinL1	Glimmingen	LinL1	Sweden	Linkšping	lake	water	stratfreshdb	SRA:ERS4600448	18/3/27	0.4	11.3
LinL2	StortÃ¶veln	LinL2	Sweden	Linkšping	lake	water	stratfreshdb	SRA:ERS4600449	18/3/27	0.2	10.6
LinL3	BengtgÃ¶len	LinL3	Sweden	Linkšping	lake	water	stratfreshdb	SRA:ERS4600450	18/3/28	0.2	0
LinL4	Lillsjšn	LinL4	Sweden	Linkšping	lake	water	stratfreshdb	SRA:ERS4600451	18/3/28	0.2	5.9
LinL5	Parsen	LinL5	Sweden	Linkšping	lake	water	stratfreshdb	SRA:ERS4600452	18/3/28	0.2	4.2
LJ-13-9m	LovojŠrvi	LJ	Finland	Evo	lake	water	stratfreshdb	SRA:ERS4600453	15/9/15	13.9	NA
LJ-3-15m	LovojŠrvi	LJ	Finland	Evo	lake	water	stratfreshdb	SRA:ERS4600454	15/9/15	3.15	NA
LJ-3-4m	LovojŠrvi	LJ	Finland	Evo	lake	water	stratfreshdb	SRA:ERS4600455	15/9/15	3.4	NA
LJ-3-65m	LovojŠrvi	LJ	Finland	Evo	lake	water	stratfreshdb	SRA:ERS4600456	15/9/15	3.65	NA
LJ-3-9m	LovojŠrvi	LJ	Finland	Evo	lake	water	stratfreshdb	SRA:ERS4600457	15/9/15	3.9	NA
LJ-5-9m	LovojŠrvi	LJ	Finland	Evo	lake	water	stratfreshdb	SRA:ERS4600458	15/9/15	5.9	NA
LJ-7-9m	LovojŠrvi	LJ	Finland	Evo	lake	water	stratfreshdb	SRA:ERS4600459	15/9/15	7.9	NA
Loc080925-4-5m	Loclat	Loclat	Switzerland	Neuch‰tel	lake	water	stratfreshdb	SRA:ERS4600460	08/9/25	4.5	8.191685439
Loc080925-4m	Loclat	Loclat	Switzerland	Neuch‰tel	lake	water	stratfreshdb	SRA:ERS4600461	08/9/25	4	9.509991453
Loc080925-5-5m	Loclat	Loclat	Switzerland	Neuch‰tel	lake	water	stratfreshdb	SRA:ERS4600462	08/9/25	5.5	3.83985255
Loc080925-5m	Loclat	Loclat	Switzerland	Neuch‰tel	lake	water	stratfreshdb	SRA:ERS4600463	08/9/25	5	7.349993395
Loc080925-6m	Loclat	Loclat	Switzerland	Neuch‰tel	lake	water	stratfreshdb	SRA:ERS4600464	08/9/25	6	0.719999353
Loc080925-7m	Loclat	Loclat	Switzerland	Neuch‰tel	lake	water	stratfreshdb	SRA:ERS4600465	08/9/25	7	0.579999479
Loc080925-8-8m	Loclat	Loclat	Switzerland	Neuch‰tel	lake	water	stratfreshdb	SRA:ERS4600466	08/9/25	8.8	0.309999721
Loc080925-8m	Loclat	Loclat	Switzerland	Neuch‰tel	lake	water	stratfreshdb	SRA:ERS4600467	08/9/25	8	0.379999659
Loc081215-1m	Loclat	Loclat	Switzerland	Neuch‰tel	lake	water	stratfreshdb	SRA:ERS4600468	08/12/15	1	7.179993549
Loc081215-4m	Loclat	Loclat	Switzerland	Neuch‰tel	lake	water	stratfreshdb	SRA:ERS4600469	08/12/15	4	7.119993603
Loc081215-5m	Loclat	Loclat	Switzerland	Neuch‰tel	lake	water	stratfreshdb	SRA:ERS4600470	08/12/15	5	7.059993655
Loc081215-6m	Loclat	Loclat	Switzerland	Neuch‰tel	lake	water	stratfreshdb	SRA:ERS4600471	08/12/15	6	6.949993754
Loc081215-8m	Loclat	Loclat	Switzerland	Neuch‰tel	lake	water	stratfreshdb	SRA:ERS4600472	08/12/15	8	6.879993818
Loc081215-9m	Loclat	Loclat	Switzerland	Neuch‰tel	lake	water	stratfreshdb	SRA:ERS4600473	08/12/15	9	6.299994339
Loc090116-1m	Loclat	Loclat	Switzerland	Neuch‰tel	lake	water	stratfreshdb	SRA:ERS4600474	09/1/16	1	10.16999086
Loc090116-4m	Loclat	Loclat	Switzerland	Neuch‰tel	lake	water	stratfreshdb	SRA:ERS4600475	09/1/16	4	8.439992416
Loc090116-7m	Loclat	Loclat	Switzerland	Neuch‰tel	lake	water	stratfreshdb	SRA:ERS4600476	09/1/16	7	7.249993485
Loc090116-8m	Loclat	Loclat	Switzerland	Neuch‰tel	lake	water	stratfreshdb	SRA:ERS4600477	09/1/16	8	7.129993594
Loc090116-9m	Loclat	Loclat	Switzerland	Neuch‰tel	lake	water	stratfreshdb	SRA:ERS4600478	09/1/16	9	3.219997107
Loc090402-1m	Loclat	Loclat	Switzerland	Neuch‰tel	lake	water	stratfreshdb	SRA:ERS4600479	09/4/2	1	10.26999077
Loc090402-4m	Loclat	Loclat	Switzerland	Neuch‰tel	lake	water	stratfreshdb	SRA:ERS4600480	09/4/2	4	9.639991338
Loc090402-7m	Loclat	Loclat	Switzerland	Neuch‰tel	lake	water	stratfreshdb	SRA:ERS4600481	09/4/2	7	8.649992227
Loc090402-8-9m	Loclat	Loclat	Switzerland	Neuch‰tel	lake	water	stratfreshdb	SRA:ERS4600482	09/4/2	8.9	7.759993027
Loc090402-8m	Loclat	Loclat	Switzerland	Neuch‰tel	lake	water	stratfreshdb	SRA:ERS4600483	09/4/2	8	8.429992426
Loc090519-1m	Loclat	Loclat	Switzerland	Neuch‰tel	lake	water	stratfreshdb	SRA:ERS4600484	09/5/19	1	13.0199883
Loc090519-4m	Loclat	Loclat	Switzerland	Neuch‰tel	lake	water	stratfreshdb	SRA:ERS4600485	09/5/19	4	0.949999146
Loc090519-5m	Loclat	Loclat	Switzerland	Neuch‰tel	lake	water	stratfreshdb	SRA:ERS4600486	09/5/19	5	0.149999865
Loc090519-6m	Loclat	Loclat	Switzerland	Neuch‰tel	lake	water	stratfreshdb	SRA:ERS4600487	09/5/19	6	0.029999973
Loc090519-7m	Loclat	Loclat	Switzerland	Neuch‰tel	lake	water	stratfreshdb	SRA:ERS4600488	09/5/19	7	0.009999991
Loc090519-8-7m	Loclat	Loclat	Switzerland	Neuch‰tel	lake	water	stratfreshdb	SRA:ERS4600489	09/5/19	8.7	0
Loc090519-8m	Loclat	Loclat	Switzerland	Neuch‰tel	lake	water	stratfreshdb	SRA:ERS4600490	09/5/19	8	0
Loc090721-1m	Loclat	Loclat	Switzerland	Neuch‰tel	lake	water	stratfreshdb	SRA:ERS4600491	09/7/21	1	13.6899877
Loc090721-4m	Loclat	Loclat	Switzerland	Neuch‰tel	lake	water	stratfreshdb	SRA:ERS4600492	09/7/21	4	0.869999218
Loc090721-5m	Loclat	Loclat	Switzerland	Neuch‰tel	lake	water	stratfreshdb	SRA:ERS4600493	09/7/21	5	0.149999865
Loc090721-6m	Loclat	Loclat	Switzerland	Neuch‰tel	lake	water	stratfreshdb	SRA:ERS4600494	09/7/21	6	0
Loc090721-7m	Loclat	Loclat	Switzerland	Neuch‰tel	lake	water	stratfreshdb	SRA:ERS4600495	09/7/21	7	0
Loc090721-8-6m	Loclat	Loclat	Switzerland	Neuch‰tel	lake	water	stratfreshdb	SRA:ERS4600496	09/7/21	8.6	0
Loc090721-8m	Loclat	Loclat	Switzerland	Neuch‰tel	lake	water	stratfreshdb	SRA:ERS4600497	09/7/21	8	0
Loc090907-1m	Loclat	Loclat	Switzerland	Neuch‰tel	lake	water	stratfreshdb	SRA:ERS4600498	09/9/7	1	7.649993127
Loc090907-4m	Loclat	Loclat	Switzerland	Neuch‰tel	lake	water	stratfreshdb	SRA:ERS4600499	09/9/7	4	6.819993872
Loc090907-5m	Loclat	Loclat	Switzerland	Neuch‰tel	lake	water	stratfreshdb	SRA:ERS4600500	09/9/7	5	0.189999829
Loc090907-6m	Loclat	Loclat	Switzerland	Neuch‰tel	lake	water	stratfreshdb	SRA:ERS4600501	09/9/7	6	0
Loc090907-8-6m	Loclat	Loclat	Switzerland	Neuch‰tel	lake	water	stratfreshdb	SRA:ERS4600502	09/9/7	8.6	0
Loc090907-8m	Loclat	Loclat	Switzerland	Neuch‰tel	lake	water	stratfreshdb	SRA:ERS4600503	09/9/7	8	0
MJ-2014-D1	MekkojŠrvi	MJ	Finland	Evo	lake	water	stratfreshdb	SRA:ERS4600504	14/9/5	0.2	4.4
MJ-2014-D2	MekkojŠrvi	MJ	Finland	Evo	lake	water	stratfreshdb	SRA:ERS4600505	14/9/5	0.55	1.9
MJ-2014-D3	MekkojŠrvi	MJ	Finland	Evo	lake	water	stratfreshdb	SRA:ERS4600506	14/9/5	0.8	0.38
MJ-2014-D4	MekkojŠrvi	MJ	Finland	Evo	lake	water	stratfreshdb	SRA:ERS4600507	14/9/5	1.3	0.42
MJ-2014-D5	MekkojŠrvi	MJ	Finland	Evo	lake	water	stratfreshdb	SRA:ERS4600508	14/9/5	2	0.47
MJ-2014-D6	MekkojŠrvi	MJ	Finland	Evo	lake	water	stratfreshdb	SRA:ERS4600509	14/9/5	2.8	0.5
MJ-2014-D7	MekkojŠrvi	MJ	Finland	Evo	lake	water	stratfreshdb	SRA:ERS4600510	14/9/5	3.6	0.53
MJ1	MekkojŠrvi	MJ	Finland	Evo	lake	water	stratfreshdb	SRA:ERS4600511	15/8/11	0.25	3.47
MJ110516A	MekkojŠrvi	MJ	Finland	Evo	lake	water	stratfreshdb	SRA:ERS4600512	11/5/16	2.5	0.63
MJ110516B	MekkojŠrvi	MJ	Finland	Evo	lake	water	stratfreshdb	SRA:ERS4600513	11/5/16	2.5	0.63
MJ110629A	MekkojŠrvi	MJ	Finland	Evo	lake	water	stratfreshdb	SRA:ERS4600514	11/6/29	2.5	0.05
MJ110629B	MekkojŠrvi	MJ	Finland	Evo	lake	water	stratfreshdb	SRA:ERS4600515	11/6/29	2.5	0
MJ110712A	MekkojŠrvi	MJ	Finland	Evo	lake	water	stratfreshdb	SRA:ERS4600516	11/7/12	2.5	0.29
MJ110712B	MekkojŠrvi	MJ	Finland	Evo	lake	water	stratfreshdb	SRA:ERS4600517	11/7/12	2.5	0.21
MJ110802A	MekkojŠrvi	MJ	Finland	Evo	lake	water	stratfreshdb	SRA:ERS4600518	11/8/2	2.5	0.45
MJ110830A	MekkojŠrvi	MJ	Finland	Evo	lake	water	stratfreshdb	SRA:ERS4600519	11/8/30	2.5	0.42
MJ110830B	MekkojŠrvi	MJ	Finland	Evo	lake	water	stratfreshdb	SRA:ERS4600520	11/8/30	2.5	0.39
MJ110927A	MekkojŠrvi	MJ	Finland	Evo	lake	water	stratfreshdb	SRA:ERS4600521	11/9/27	2.5	0.81
MJ110927B	MekkojŠrvi	MJ	Finland	Evo	lake	water	stratfreshdb	SRA:ERS4600522	11/9/27	2.5	0.28
MJ111018A	MekkojŠrvi	MJ	Finland	Evo	lake	water	stratfreshdb	SRA:ERS4600523	11/10/18	2.5	0.48
MJ111018B	MekkojŠrvi	MJ	Finland	Evo	lake	water	stratfreshdb	SRA:ERS4600524	11/10/18	2.5	0.51
MJ120516A	MekkojŠrvi	MJ	Finland	Evo	lake	water	stratfreshdb	SRA:ERS4600525	12/5/16	2.5	1.04
MJ120516B	MekkojŠrvi	MJ	Finland	Evo	lake	water	stratfreshdb	SRA:ERS4600526	12/5/16	2.5	0.77
MJ120531A	MekkojŠrvi	MJ	Finland	Evo	lake	water	stratfreshdb	SRA:ERS4600527	12/5/31	2.5	0.65
MJ120531B	MekkojŠrvi	MJ	Finland	Evo	lake	water	stratfreshdb	SRA:ERS4600528	12/5/31	2.5	0.63
MJ120620A	MekkojŠrvi	MJ	Finland	Evo	lake	water	stratfreshdb	SRA:ERS4600529	12/6/20	2.5
MJ120620B	MekkojŠrvi	MJ	Finland	Evo	lake	water	stratfreshdb	SRA:ERS4600530	12/6/20	2.5
MJ120702A	MekkojŠrvi	MJ	Finland	Evo	lake	water	stratfreshdb	SRA:ERS4600531	12/7/2	2.5	0.1
MJ120716A	MekkojŠrvi	MJ	Finland	Evo	lake	water	stratfreshdb	SRA:ERS4600532	12/7/16	2.5	0.56
MJ120716B	MekkojŠrvi	MJ	Finland	Evo	lake	water	stratfreshdb	SRA:ERS4600533	12/7/16	2.5	0.59
MJ120730A	MekkojŠrvi	MJ	Finland	Evo	lake	water	stratfreshdb	SRA:ERS4600534	12/7/30	2.5	0.54
MJ120730B	MekkojŠrvi	MJ	Finland	Evo	lake	water	stratfreshdb	SRA:ERS4600535	12/7/30	2.5	0.54
MJ120813B	MekkojŠrvi	MJ	Finland	Evo	lake	water	stratfreshdb	SRA:ERS4600536	12/8/13	2.5	0.55
MJ120827A	MekkojŠrvi	MJ	Finland	Evo	lake	water	stratfreshdb	SRA:ERS4600537	12/8/27	2.5	0.4
MJ120827B	MekkojŠrvi	MJ	Finland	Evo	lake	water	stratfreshdb	SRA:ERS4600538	12/8/27	2.5
MJ120924A	MekkojŠrvi	MJ	Finland	Evo	lake	water	stratfreshdb	SRA:ERS4600539	12/9/24	2.5	1.31
MJ120924B	MekkojŠrvi	MJ	Finland	Evo	lake	water	stratfreshdb	SRA:ERS4600540	12/9/24	2.5	0.65
MJ130605B	MekkojŠrvi	MJ	Finland	Evo	lake	water	stratfreshdb	SRA:ERS4600541	13/6/5	2.5	0.52
MJ130617A	MekkojŠrvi	MJ	Finland	Evo	lake	water	stratfreshdb	SRA:ERS4600542	13/6/17	2.5
MJ130617B	MekkojŠrvi	MJ	Finland	Evo	lake	water	stratfreshdb	SRA:ERS4600543	13/6/17	2.5
MJ130702A	MekkojŠrvi	MJ	Finland	Evo	lake	water	stratfreshdb	SRA:ERS4600544	13/7/2	2.5	0.56
MJ130702B	MekkojŠrvi	MJ	Finland	Evo	lake	water	stratfreshdb	SRA:ERS4600545	13/7/2	2.5	0.61
MJ130729A	MekkojŠrvi	MJ	Finland	Evo	lake	water	stratfreshdb	SRA:ERS4600546	13/7/29	2.5	0
MJ130729B	MekkojŠrvi	MJ	Finland	Evo	lake	water	stratfreshdb	SRA:ERS4600547	13/7/29	2.5	0
MJ130820A	MekkojŠrvi	MJ	Finland	Evo	lake	water	stratfreshdb	SRA:ERS4600548	13/8/20	2.5	0.49
MJ130820B	MekkojŠrvi	MJ	Finland	Evo	lake	water	stratfreshdb	SRA:ERS4600549	13/8/20	2.5	0.51
MJ130916A	MekkojŠrvi	MJ	Finland	Evo	lake	water	stratfreshdb	SRA:ERS4600550	13/9/16	2.5	0.49
MJ130916B	MekkojŠrvi	MJ	Finland	Evo	lake	water	stratfreshdb	SRA:ERS4600551	13/9/16	2.5	0.5
MJ2	MekkojŠrvi	MJ	Finland	Evo	lake	water	stratfreshdb	SRA:ERS4600552	15/8/11	1	0.47
MJ3	MekkojŠrvi	MJ	Finland	Evo	lake	water	stratfreshdb	SRA:ERS4600553	15/8/11	2	0.57
MJ4	MekkojŠrvi	MJ	Finland	Evo	lake	water	stratfreshdb	SRA:ERS4600554	15/8/11	3	0.64
SRR8517158	Lake_442		Canada	Kenora	lake	water	kenora	SRA:SRR8517158	14/7/9	13
SRR8517159	Lake_442		Canada	Kenora	lake	water	kenora	SRA:SRR8517159	11/6/27	16.5
SRR8517160	Lake 227		Canada	Kenora	lake	water	kenora	SRA:SRR8517160	14/7/8	8
SRR8517161	Lake 227		Canada	Kenora	lake	water	kenora	SRA:SRR8517161	14/7/8	6
SRR8517162	Lake 227		Canada	Kenora	lake	water	kenora	SRA:SRR8517162	13/6/25	8
SRR8517163	Lake 227		Canada	Kenora	lake	water	kenora	SRA:SRR8517163	13/6/25	6
Umea1p1	Nastjarnen	Umea1	Sweden	UmeŒ	lake	water	stratfreshdb	SRA:ERS4600559	18/9/7	1.3	8.6
Umea1p2	Nastjarnen	Umea1	Sweden	UmeŒ	lake	water	stratfreshdb	SRA:ERS4600560	18/9/7	3.5	0.5
Umea1p3	Nastjarnen	Umea1	Sweden	UmeŒ	lake	water	stratfreshdb	SRA:ERS4600561	18/9/7	4	-0.1
Umea1p4	Nastjarnen	Umea1	Sweden	UmeŒ	lake	water	stratfreshdb	SRA:ERS4600562	18/9/7	5	-0.1
Umea2p1	BjšrntjŠrnen West	Umea2	Sweden	UmeŒ	lake	water	stratfreshdb	SRA:ERS4600563	18/9/8	0.25	8.6
Umea2p2	BjšrntjŠrnen West	Umea2	Sweden	UmeŒ	lake	water	stratfreshdb	SRA:ERS4600564	18/9/8	3.7	0.9
Umea2p3	BjšrntjŠrnen West	Umea2	Sweden	UmeŒ	lake	water	stratfreshdb	SRA:ERS4600565	18/9/8	5	-0.1
Umea3p1	BjšrntjŠrnen East	Umea3	Sweden	UmeŒ	lake	water	stratfreshdb	SRA:ERS4600567	18/9/10	0.25	8.7
Umea3p2	BjšrntjŠrnen East	Umea3	Sweden	UmeŒ	lake	water	stratfreshdb	SRA:ERS4600568	18/9/10	6.5	0.6
Umea3p3	BjšrntjŠrnen East	Umea3	Sweden	UmeŒ	lake	water	stratfreshdb	SRA:ERS4600569	18/9/10	7	-0.1
Umea3p4	BjšrntjŠrnen East	Umea3	Sweden	UmeŒ	lake	water	stratfreshdb	SRA:ERS4600570	18/9/10	8	-0.1
UppL2	LŒngsjšn	UppL2	Sweden	Uppsala	lake	water	stratfreshdb	SRA:ERS4600572	18/3/19	0.1	11.8
UppL3	Erken	UppL3	Sweden	Uppsala	lake	water	stratfreshdb	SRA:ERS4600573	18/3/20	0.3	13.4
UppL4	MalstasjÃ¶n	UppL4	Sweden	Uppsala	lake	water	stratfreshdb	SRA:ERS4600574	18/3/20	0.1	3.8
UppL5	FyrsŒn	UppL5	Sweden	Uppsala	lake	water	stratfreshdb	SRA:ERS4600575	18/3/20	0.1	8.6
UppL6	PlŒten	UppL6	Sweden	Uppsala	lake	water	stratfreshdb	SRA:ERS4600576	18/3/21	0.1	3
UppL7s	Lotsjšn	UppL7s	Sweden	Uppsala	lake	water	stratfreshdb	SRA:ERS4600577	18/3/21	0.1	8
VK1	Valkea Kotinen	VK	Finland	Evo	lake	water	stratfreshdb	SRA:ERS4600578	15/8/10	0.5	8.47
VK2	Valkea Kotinen	VK	Finland	Evo	lake	water	stratfreshdb	SRA:ERS4600579	15/8/10	2.25	0.38
VK3	Valkea Kotinen	VK	Finland	Evo	lake	water	stratfreshdb	SRA:ERS4600580	15/8/10	3.25	0.46
VK4	Valkea Kotinen	VK	Finland	Evo	lake	water	stratfreshdb	SRA:ERS4600581	15/8/10	4.5	0.49
YR1	Ylinen RajajŠrvi	YR	Finland	Evo	lake	water	stratfreshdb	SRA:ERS4600582	15/8/13	0.5	6.32
YR2	Ylinen RajajŠrvi	YR	Finland	Evo	lake	water	stratfreshdb	SRA:ERS4600583	15/8/13	1.5	0.42
YR3	Ylinen RajajŠrvi	YR	Finland	Evo	lake	water	stratfreshdb	SRA:ERS4600584	15/8/13	4	1.97
YR4	Ylinen RajajŠrvi	YR	Finland	Evo	lake	water	stratfreshdb	SRA:ERS4600585	15/8/13	5	0.62
